# The determinants of genetic diversity in butterflies – Lewontin’s paradox revisited

**DOI:** 10.1101/534123

**Authors:** Alexander Mackintosh, Dominik R. Laetsch, Alexander Hayward, Brian Charlesworth, Martin Waterfall, Roger Vila, Konrad Lohse

## Abstract

Under the neutral theory, genetic diversity is expected to be an increasing function of population size. However, comparative studies have consistently failed to find any strong correlation between measures of census population size and genetic diversity. Instead, a recent comparative study across several animal phyla identified propagule size as the strongest predictor of genetic diversity, suggesting that r-strategists that produce many offspring but invest little in each, have greater long-term effective population sizes. We present a comparison of genome-wide levels of genetic diversity across 38 species of European butterflies (Papilionoidea). We show that across butterflies, genetic diversity varies over an order of magnitude and that this variation cannot be explained by differences in abundance, fecundity, host plant use or geographic range. Instead, we find that genetic diversity is negatively correlated with body size and positively with the length of the genetic map. This suggests that variation in genetic diversity is determined both by fluctuations in *N_e_* and the effect of selection on linked neutral sites.
