## Supplementary Data 1 for "The determinants of genetic diversity in butterflies – Lewontin’s paradox revisited"

### Sheet: Sheet1
Sample ID	Genus	Species	Tax ID	Sex	Date collected	Site location	State	Country	ID confirmed by barcoding?	Latitude	Longitude
II_116	Aglais	io	171585	male	170522	El Serrat	Catalunya	Spain	No	41.6925	2.2513
II_368	Aglais	io	171585	female	170705	Somiedo, Brana de Mumian	Asturias	Spain	No	43.0679	-6.2399
AB_275	Anthocharis	euphenoides	320256	male	170526	Planoles meadow	Catalunya	Spain	No	42.3222	2.0988
AB_150	Anthocharis	euphenoides	320256	female	170522	Cànoves	Catalunya	Spain	No	41.6953	2.3557
AC_72	Aricia	cramera	282009	male	170517	Semblana	Alentejo	Portugal	No	37.5411	-7.9421
AC_397	Aricia	cramera	282009	female	170705	Somiedo, Brana de Mumian	Asturias	Spain	No	43.0679	-6.2399
CaAl_440	Carcharodus	alceae	509358	male	170706	Somiedo, Pigueces	Asturias	Spain	Yes	43.1489	-6.3127
CaAl_341	Carcharodus	alceae	509358	female	170528	El Serrat	Catalunya	Spain	Yes	41.6925	2.2513
CeAr_408	Celastrina	argiolus	203782	male	170706	Somiedo, Pigueces	Asturias	Spain	Yes	43.1489	-6.3127
CeAr_337	Celastrina	argiolus	203782	female	170528	El Serrat	Catalunya	Spain	Yes	41.6925	2.2513
CoAr_383	Coenonympha	arcania	111894	male	170705	Somiedo, Brana de Mumian	Asturias	Spain	No	43.0679	-6.2399
CoAr_291	Coenonympha	arcania	111894	female	170526	Planoles meadow	Catalunya	Spain	Yes	42.3222	2.0988
CC_380	Colias	crocea	72248	male	170705	Somiedo, Brana de Mumian	Asturias	Spain	No	43.0679	-6.2399
CC_279	Colias	crocea	72248	female	170526	Planoles meadow	Catalunya	Spain	No	42.3222	2.0988
EC_49	Euchloe	crameri	535721	male	170515	Moinho do Alferes	Alentejo	Portugal	No	37.502	-7.6898
EC_288	Euchloe	crameri	535721	female	170526	Planoles meadow	Catalunya	Spain	No	42.3222	2.0988
EA_105	Euphydryas	aurinia	104503	unknown	170519	CIBIO	Minho	Portugal	Yes	41.3283	-8.6728
EA_206	Euphydryas	aurinia	104503	unknown	170523	El Brull	Catalunya	Spain	Yes	41.8103	2.3054
GC_12	Gonepteryx	cleopatra	78624	male	170515	São Barão	Alentejo	Portugal	No	37.6701	-7.7377
GC_498	Gonepteryx	cleopatra	78624	male	130817	Moulin de Betrand, 34274 St martin-de-Londre	Montpellier	France	No	43.8052	3.6655
GR_136	Gonepteryx	rhamni	78609	male	170522	Cànoves	Catalunya	Spain	No	41.6953	2.3557
GR_112	Gonepteryx	rhamni	78609	female	170519	CIBIO	Minho	Portugal	No	41.3283	-8.6728
IF_236	Iphiclides	feisthamelii	282390	male	170526	Forneles	Catalunya	Spain	No	42.3295	2.0536
IF_142	Iphiclides	feisthamelii	282390	female	170522	Cànoves	Catalunya	Spain	No	41.6953	2.3557
IP_500	Iphiclides	podalirius	110791	male	130817	Moulin de Betrand, 34274 St martin-de-Londre	Montpellier	France	No	43.8052	3.6655
IP_507	Iphiclides	podalirius	110791	female	130817	Moulin de Betrand, 34274 St martin-de-Londre	Montpellier	France	No	43.8052	3.6655
LMa_361	Lasiommata	maera	111916	male	170705	Somiedo, Brana de Mumian	Asturias	Spain	No	43.0679	-6.2399
LMa_257	Lasiommata	maera	111916	female	170526	Planoles station	Catalunya	Spain	No	42.3136	2.0996
LMe_19	Lasiommata	megera	111917	male	170515	São Barão	Alentejo	Portugal	No	37.6701	-7.7377
LMe_335	Lasiommata	megera	111917	female	170528	El Serrat	Catalunya	Spain	No	41.6925	2.2513
LP_126	Lycaena	phlaeas	282391	male	170522	El Serrat	Catalunya	Spain	No	41.6925	2.2513
LP_312	Lycaena	phlaeas	282391	female	170526	Planoles meadow	Catalunya	Spain	No	42.3222	2.0988
MJ_177	Maniola	jurtina	191418	male	170523	El Brull	Catalunya	Spain	No	41.8103	2.3054
MJ_27	Maniola	jurtina	191418	female	170515	São Barão	Alentejo	Portugal	No	37.6701	-7.7377
MI_7	Melanargia	ines	679095	male	170515	São Barão	Alentejo	Portugal	No	37.6701	-7.7377
MI_61	Melanargia	ines	679095	female	170516	Castro Marim	Algarve	Portugal	No	37.2112	-7.4376
MD_120	Melitaea	deione	113335	male	170522	El Serrat	Catalunya	Spain	Yes	41.6925	2.2513
MD_379	Melitaea	deione	113335	female	170705	Somiedo, Brana de Mumian	Asturias	Spain	Yes	43.0679	-6.2399
OV_353	Ochlodes	sylvanus	797160	male	170705	Somiedo, Brana de Mumian	Asturias	Spain	No	43.0679	-6.2399
OV_231	Ochlodes	sylvanus	797160	female	170524	Cànoves	Catalunya	Spain	Yes	41.6953	2.3557
PA_405	Pararge	aegeria	116150	male	170706	Somiedo, Pigueces	Asturias	Spain	No	43.1489	-6.3127
PA_333	Pararge	aegeria	116150	female	170528	El Serrat	Catalunya	Spain	No	41.6925	2.2513
PB_326	Pieris	brassicae	7116	male	170528	El Serrat	Catalunya	Spain	No	41.6925	2.2513
PB_244	Pieris	brassicae	7116	female	170526	Planoles station	Catalunya	Spain	Yes	42.3136	2.0996
PN_286	Pieris	napi	78633	male	170526	Planoles meadow	Catalunya	Spain	No	42.3222	2.0988
PN_359	Pieris	napi	78633	female	170705	Somiedo, Brana de Mumian	Asturias	Spain	No	43.0679	-6.2399
PR_448	Pieris	rapae	64459	male	170707	Somiedo, Valles de Villar	Asturias	Spain	Yes	43.0768	-6.3363
PR_277	Pieris	rapae	64459	female	170526	Planoles meadow	Catalunya	Spain	Yes	42.3222	2.0988
PI_39	Polyommatus	icarus	265386	male	170515	São Barão	Alentejo	Portugal	No	37.6701	-7.7377
PI_162	Polyommatus	icarus	265386	female	170522	Cànoves	Catalunya	Spain	No	41.6953	2.3557
PD_52	Pontia	daplidice	441325	male	170515	Moinho do Alferes	Alentejo	Portugal	No	37.502	-7.6898
PD_130	Pontia	daplidice	441325	female	170522	El Serrat	Catalunya	Spain	No	41.6925	2.2513
PC_18	Pyronia	cecilia	330681	male	170515	São Barão	Alentejo	Portugal	No	37.6701	-7.7377
PC_60	Pyronia	cecilia	330681	female	170516	Castro Marim	Algarve	Portugal	No	37.2112	-7.4376
SE_98	Satyrium	esculi	282319	male	170517	Almodôvar	Alentejo	Portugal	No	37.4963	-8.0431
SE_331	Satyrium	esculi	282319	male	170528	El Serrat	Catalunya	Spain	No	41.6925	2.2513
SSp_30	Satyrium	spini	876076	male	170515	São Barão	Alentejo	Portugal	No	37.6701	-7.7377
SSp_67	Satyrium	spini	876076	female	170516	Neves	Alentejo	Portugal	No	37.6151	-7.6836
SSe_308	Spialia	sertorius	509483	male	170526	Planoles meadow	Catalunya	Spain	Yes	42.3222	2.0988
SSe_88	Spialia	sertorius	509483	female	170517	Ribeira do vascão	Alentejo	Portugal	Yes	37.4105	-7.8022
TA_82	Thymelicus	acteon	876078	male	170517	Ribeira do vascão	Alentejo	Portugal	Yes	37.4105	-7.8022
TA_342	Thymelicus	acteon	876078	male	170528	El Serrat	Catalunya	Spain	Yes	41.6925	2.2513
TS_414	Thymelicus	sylvestris	272628	male	170706	Somiedo, Pigueces	Asturias	Spain	Yes	43.1489	-6.3127
TS_79	Thymelicus	sylvestris	272628	female	170517	Semblana	Alentejo	Portugal	Yes	37.5411	-7.9421
VA_268	Vanessa	atalanta	42275	unknown	170526	Planoles station	Catalunya	Spain	No	42.3136	2.0996
VA_443	Vanessa	atalanta	42275	unknown	170707	Somiedo, Valles de Villar	Asturias	Spain	No	43.0768	-6.3363
