## Supplementary Data 2 for "The determinants of genetic diversity in butterflies – Lewontin’s paradox revisited"

### Sheet: Sheet1
Genus	Species	Total transcripts	Insecta BUSCO %	Protein-coding transcripts	4D sites genotyped	0D sites genotyped
Aglais	io	84921	97.3	11083	1435380	6485935			RNA-seq data taken from Romiguier et al. (2014)
Anthocharis	euphenoides	109720	97.8	12568	1548363	6865087
Aricia	cramera	109935	98	12269	1608157	6901635
Carcharodus	alceae	141343	97	13633	1403083	6076237
Celastrina	argiolus	88562	97.4	11240	1495185	6518668
Coenonympha	arcania	148600	96.3	13228	1523423	6639076
Colias	crocea	98577	97.9	11987	1496266	6613100
Euchloe	crameri	117085	96.3	11835	1249547	5453136
Euphydryas	aurinia	139818	97.3	14233	1476503	6601360
Gonepteryx	cleopatra	106705	98	13208	1696750	7600435
Gonepteryx	rhamni	113575	97.8	12566	1556311	6862329
Iphiclides	feisthamelii	116488	97.4	12422	1471485	6444224
Iphiclides	podalirius	106883	97.8	11962	1510234	6630089
Lasiommata	maera	133366	97.8	14639	1748526	7717359
Lasiommata	megera	148644	97	13581	1501241	6419534
Lycaena	phlaeas	105735	98.3	12462	1694127	7321825
Maniola	jurtina	121248	97.4	12794	1447066	6232898
Melanargia	ines	125648	96.8	12783	1547372	6858565
Melitaea	athalia	39754	55	3951	145948	662675
Melitaea	cinxia	82836	73.6	6612	188793	899976
Melitaea	deione	111991	96.8	12269	1598731	7286448
Melitaea	didyma	49323	64.2	5436	208629	972561
Melitaea	parthenoides	46103	56.8	4344	101619	470958
Ochlodes	sylvanus	126669	96.3	13336	1560974	6845085
Pararge	aegeria	147410	97.5	15112	1689463	7476325
Pieris	brassicae	75141	98.2	11974	1682544	7524931
Pieris	napi	112528	98.4	13170	1743181	7522778
Pieris	rapae	89933	97.9	11759	1722069	7540340
Polyommatus	icarus	112865	97.4	11598	1430697	6094299
Pontia	daplidice	77792	98.4	11341	1731535	7670348
Pyronia	cecilia	121020	96.9	12992	1399654	6213487
Satyrium	esculi	135561	98.4	13584	1733175	7639904
Satyrium	spini	129897	97.9	12901	1499355	6569652
Spialia	sertorius	141395	96.9	13285	1389939	5916718
Thymelicus	acteon	124978	96.8	12976	1519010	6510726
Thymelicus	lineola	150295	88.9	13164	699646	3088813
Thymelicus	sylvestris	124800	97	13134	1490457	6404816
Vanessa	atalanta	79061	97.3	10738	1411857	6311785
