## Supplementary Data 3 for "The determinants of genetic diversity in butterflies – Lewontin’s paradox revisited"

### Sheet: Sheet1
Genus	Species	LHP species	LHP breadth	Forewing length (mm)	Egg volume (mm3)	Distribution (km2)	Abundance	Karyotype	Genome size	pi_4D	pi_0D	pi_mt
Aglais	io	9	Polyphagous	29.05	0.11	8354051	0.51	31	363.5	0.00549354	0.00051817	0.00149
Anthocharis	euphenoides	3	Monophagous	18.475	0.16	640356	0.57	31	294.4	0.0135611	0.00093927	0.00237
Aricia	cramera	4	Polyphagous	12.65	0.04	579719	1.24	23	421.1	0.0120067	0.00089663	0.00057
Carcharodus	alceae	6	Polyphagous	12.925	0.2	5804538	0.64	31	464.1	0.0286804	0.00131003	0.00716
Celastrina	argiolus	124	Polyphagous	15.175	0.06	6464968	1.09	24	445.3	0.00954428	0.0007207	0.00202
Coenonympha	arcania	7	Monophagous	17.7	0.49	4967687	4.43	30-34	471.9	0.0291032	0.001848	0.0114
Colias	crocea	3	Monophagous	24.125	0.13	10232517	3.27	31	264.6	0.023045	0.00107954	0.00018
Euchloe	crameri	7	Monophagous	21.85	0.13	708305	0.69	31	341.5	0.0360898	0.00155183	0.00319
Euphydryas	aurinia	30	Polyphagous	22.225	0.21	5737587	1.45	30	608.5	0.021892	0.00172867	0.00398
Gonepteryx	cleopatra	7	Monophagous	28.825	0.21	4256948	1.96		286.9	0.0102574	0.00072833	0.001
Gonepteryx	rhamni	8	Polyphagous	28.575	0.21	6302509	1.09	31-32	299.1	0.0160305	0.00108094	0.01609
Iphiclides	feisthamelii	13	Monophagous	39.75	1.59	549202	0.97	30	419.4	0.00790276	0.00077718	0.00854
Iphiclides	podalirius	13	Monophagous	39.75	1.58	9033964	0.35	30	386.6	0.00559308	0.00062445	0.00102
Lasiommata	maera	16	Polyphagous	25.425	0.56	5894274	0.24	28	380.7	0.0148306	0.00096305	0.01033
Lasiommata	megera	16	Monophagous	22.175	0.38	6319587	4.97	29	364.5	0.0381182	0.00150242	0.00649
Lycaena	phlaeas	16	Polyphagous	13.95	0.06	15174047	1.33	24	359.7	0.0184231	0.00109178	0.00369
Maniola	jurtina	18	Monophagous	25.35	0.08	8667196	5.69	29	367.3	0.029051	0.0013907	0.00698
Melanargia	ines	6	Monophagous	25.7	0.65	321207	0.1	13	346.6	0.00620616	0.00064412	0.01966
Melitaea	athalia	19	Polyphagous	20.375	0.14	5069468	0.52	31	470.6	0.02484	0.00132908	0.02324
Melitaea	cinxia	17	Polyphagous	20.675	0.09	4563190	0.62	31	433.3	0.0190487	0.00139359	0.026
Melitaea	deione	15	Monophagous	19.775	0.18	701635	0.69		519.6	0.00740905	0.00094069	0.01832
Melitaea	didyma	39	Polyphagous	21.375	0.19	3829533	0.95	27-28	489.9	0.0240192	0.00127725	0.02976
Melitaea	parthenoides	3	Monophagous	19.45	0.17	598214	0.69		493.8	0.0109648	0.00070409	0.00576
Ochlodes	sylvanus	22	Polyphagous	15.775	0.25	5177605	0.81	29	345.2	0.0157185	0.00101404	0.00034
Pararge	aegeria	16	Monophagous	21.475	0.36	7775522	5.11	27-28	498.5	0.0103858	0.00084115	0.0065
Pieris	brassicae	35	Polyphagous	29.125	0.18	9225374	2.59	15	259.9	0.00439232	0.00048885	0.00427
Pieris	napi	45	Polyphagous	22.85	0.14	7476156	1.95	25	350.6	0.0314815	0.00157408	0.00715
Pieris	rapae	62	Polyphagous	22.7	0.13	23362694	7.9	25	318.2	0.0204783	0.00120227	0.00602
Polyommatus	icarus	18	Polyphagous	13.125	0.05	10625838	5.95	23	482.2	0.0188731	0.00138258	0.0111
Pontia	daplidice	21	Polyphagous	21.65	0.14	7399448	1.84	26	175	0.00652899	0.00062464	0.00465
Pyronia	cecilia	4	Monophagous	18.875	0.11	1701381	5.02	28	476.1	0.00978532	0.00077947	0.01461
Satyrium	esculi	2	Monophagous	16.025	0.31	647358	10.19		1024.5	0.0079324	0.0006891	0.00056
Satyrium	spini	6	Polyphagous	16.6	0.15	2928584	0.49		1235.4	0.00943186	0.0008055	0.01991
Spialia	sertorius	1	Monophagous	11.425	0.22	2290422	0.29	31	320.9	0.0423305	0.00173219	0.00241
Thymelicus	acteon	4	Monophagous	12.5	0.21	4544267	0.66	28	517.4	0.0168586	0.00095805	0.00191
Thymelicus	lineola	17	Polyphagous	11.975	0.24	11802400	1.22	29		0.0208261	0.00084339	0.00979
Thymelicus	sylvestris	5	Monophagous	13.55	0.13	5296017	0.8	27	426.4	0.0220458	0.00123192	0.01799
Vanessa	atalanta	20	Polyphagous	28.8	0.12	18040050	0.52	31	326.4	0.00856634	0.00049378	0.00213
